# Transcriptomics in serum and culture medium reveal shared and differential gene regulation in pathogenic and commensal *Streptococcus suis*

**DOI:** 10.1101/2022.10.16.512421

**Authors:** Simen Fredriksen, Suzanne D. E. Ruijten, Gemma G. R. Murray, Maria Juanpere-Borràs, Peter van Baarlen, Jos Boekhorst, Jerry M. Wells

**Affiliations:** Host-Microbe Interactomics Group, Animal Sciences Department, Wageningen University, Wageningen, the Netherlands; Department of Veterinary Medicine, University of Cambridge, Cambridge, United Kingdom

## Abstract

*Streptococcus suis* colonizes the upper respiratory tract of healthy pigs at high abundance but can also cause opportunistic respiratory and systemic disease. Disease-associated *S. suis* reference strains are well studied, but less is known about commensal lineages. It is not known what mechanisms enable some *S. suis* lineages to cause disease while others persist as commensal colonizers, or to what extent gene expression in disease-associated and commensal lineages diverge. In this study we compared the transcriptomes of 21 *S. suis* strains grown in active porcine serum and Todd-Hewitt yeast broth. These strains included both commensal and pathogenic strains, including several strains of sequence type (ST) 1, which is responsible for most cases of human disease and considered the most pathogenic *S. suis* lineage. We sampled the strains during their exponential growth phase and mapped RNA-sequencing reads to the corresponding strain genomes. We found that the transcriptomes of pathogenic and commensal strains with large genomic divergence were unexpectedly conserved when grown in active porcine serum, but that regulation and expression of key pathways varied. Notably, we observed strong variation of expression across media of genes involved in capsule production in pathogens, and of the agmatine deiminase system in commensals. ST1 strains displayed large differences in gene expression between the two media compared to strains from other clades. Their capacity to regulate gene expression across different environmental conditions may be key to their success as zoonotic pathogens.
