## Supplementary table S1 for "Transcriptomics in serum and culture medium reveal shared and differential gene regulation in pathogenic and commensal *Streptococcus suis*"

### Sheet: Sheet2
Name	Strain	Full_strain_name	Country	Serotype	ST	Clade_type	Isolation_source	Total_length	Largest_contig	Contigs	Chromosomal_contigs	Plasmids	GC (%)	Nucleotide_accession	Biosample_accession
C01	M101999_C1	19879_M101999_C1	Spain	8	NA	Pathogenic	Non-Clinical	2281630	1928593	4	3	1	40.95		SAMN30065789
C15	SS15055_N2_C15	19893_SS15055_N2_C15	Spain	2	1	Pathogenic	Non-Clinical	2007031	2007031	1	1	0	41.3		SAMN30065792
D11	DNS11	21194_DNS11	Denmark	9	16	Pathogenic	Systemic/Brain	2169531	2165246	2	1	1	41.22		SAMN30065793
D13	DNC13	21247_DNC13	Denmark	NT	NA	Commensal	Non-Clinical	2297247	2264071	3	1	2	43.3		SAMN30065794
D15	DNC15	21249_DNC15	Denmark	16	NA	Commensal	Non-Clinical	2209947	2209947	1	1	0	41.28		SAMN30065795
D20	DNS20	21203_DNS20	Denmark	NT	NA	Commensal	Systemic/Brain	2188565	2156661	3	1	2	43.68		SAMN30065796
D43	DNR43	21176_DNR43	Denmark	2	28	Pathogenic	Respiratory	2231285	2225263	2	1	1	41.16		SAMN30065797
D48	DNR48	21181_DNR48	Denmark	8	NA	Pathogenic	Respiratory	2312146	2306687	2	1	1	40.84		SAMN30065798
D49	DNC49	21283_DNC49	Denmark	2	28	Pathogenic	Non-Clinical	2137486	2137486	1	1	0	41.26		SAMN30065799
G69	DE609B	DE6_09_B	Germany	2	1	Pathogenic	Systemic/Brain	2055648	2055648	1	1	0	41.27		SAMN29093728
I12	21435_1	21435_1	Spain	31	NA	Commensal	Non-Clinical	2198399	2198399	1	1	0	41.47		SAMN29938211
I27	21437_3	21437_3	Spain	4	NA	Commensal	Non-Clinical	2479314	2163365	9	9	0	41.47		SAMN29938213
L42	LSS42	LSS42	UK	16	NA	Pathogenic	Non-Clinical	2169516	2169516	1	1	0	41.3		SAMN14932654
P17	P1/7	P17	UK	2	1	Pathogenic	Systemic/Brain	2007491	2007491	1	1	0	41.3	AM946016.1	SAMEA3138299
S10	S10	S10	Netherlands	2	1	Pathogenic	Systemic/Brain	2042889	2042889	1	1	0	41.31	NZ_LR738721.1	SAMEA6227224
S11	M102942_S11	19789_M102942_S11	Spain	9	123	Pathogenic	Systemic/Brain	2127731	2121233	2	1	1	41.26		SAMN30065800
S20	M104300_S20	19798_M104300_S20	Spain	2	1	Pathogenic	Systemic/Brain	2074370	2074370	1	1	0	41.22		SAMN30065801
S26	M105052_S26	19804_M105052_S26	Spain	19	NA	Commensal	Systemic/Brain	2411696	2411696	1	1	0	41.63		SAMN30065802
S40	M106471_S40 1	19818_M106471_S40 1	Spain	30	NA	Commensal	Systemic/Brain	2226093	2226093	1	1	0	41.14		SAMN30065803
T15	T15	T15	Netherlands	2	19	Pathogenic	Non-Clinical	2252116	2240209	3	1	2	40.96		SAMN02603633
X15	1521251	1521251	Canada	7	NA	Pathogenic	Systemic/Brain	2310771	2310771	1	1	0	41.02		SAMN14932458
